# CRISPR-based screens uncover determinants of immunotherapy response in Multiple Myeloma

**DOI:** 10.1101/833707

**Authors:** Poornima Ramkumar, Anthony B. Abarientos, Ruilin Tian, Meghan Seyler, Jaime T. Leong, Merissa Chen, Priya Choudhry, Torsten Hechler, Nina Shah, Sandy W. Wong, Thomas G. Martin, Jeffrey L. Wolf, Kole T. Roybal, Andreas Pahl, Jack Taunton, Arun P. Wiita, Martin Kampmann

## Abstract

Cancer cells commonly develop resistance to immunotherapy by loss of antigen expression. Combinatorial treatments that increase levels of the target antigen on the surface of cancer cells have the potential to restore efficacy to immunotherapy. Here, we use our CRISPR interference and CRISPR activation-based functional genomics platform to systematically identify pathways controlling cell-surface expression of the multiple myeloma immunotherapy antigen - B cell maturation antigen, BCMA. We discovered that pharmacological inhibition of HDAC7 and the Sec61 complex increased cell-surface BCMA, including in primary patient cells. Importantly, pharmacological Sec61 inhibition enhanced the anti-myeloma efficacy of a BCMA-targeted antibody-drug conjugate. A CRISPR interference CAR-T coculture screen enabled us to identify both antigen-dependent and -independent mechanisms controlling response of myeloma cells to BCMA-targeted CAR-T cells. Thus, our study demonstrates the potential of CRISPR screens to uncover mechanisms controlling response of cancer cells to immunotherapy and to suggest potential combination therapies.

**Key Points:**

1. Using CRISPR screens, we systematically identify mechanisms increasing expression of the immunotherapy target BCMA and ADC efficacy.
2. We also identify antigen-independent mechanisms regulating response of cancer cells to BCMA-CAR-T cells.
