## Supplemental Table 3 for "CRISPR-based screens uncover determinants of immunotherapy response in Multiple Myeloma"

### Sheet: Validation screen_CRISPRi
Gene	v sgRNAs / Screens >	Protospacer	RPMI8226_BCMA	RPMI8226_CD38	AMO1_BCMA	AMO1_CD38	OPM2_BCMA	OPM2_CD38	KMS12PE_BCMA	KMS12PE_CD38	KMS11_BCMA	KMS11_CD38
ABCD3	ABCD3_+_94884002.23-P1P2	GGTACCAGCGAGCCGGCGAG	0.145046	0.226518	0.4183	-0.348938	0.0274701	0.0366088	0.0254638	-0.0486112	0.00451972	0.0417675
ABCD3	ABCD3_+_94884009.23-P1P2	GACTGCCGGTACCAGCGAGC	0.208583	0.203027	0.385751	-0.382625	-0.0117244	-0.0324773	-0.0346433	-0.028446	0.110223	-0.043361
APH1A	APH1A_+_150241046.23-P1P2	GAGCGTCGAAGAGAGAGGTG	2.28708	0.0525201	0.918961	-0.0427488	2.08235	-0.232812	-0.0400658	-0.376578	1.7484	-0.371304
APH1A	APH1A_-_150241347.23-P1P2	GATGTCACCCCCAGACCCCG	3.99649	-0.0939944	2.10583	0.255959	1.16323	0.0517132	0.512566	0.0199453	2.45567	0.271467
B3GNT2	B3GNT2_+_62423673.23-P1P2	GATGCGGCAGGAGCCACCTA	0.404847	-0.423136	0.709549	-0.102104	-0.185632	-0.190591	0.149862	-0.178159	0.282524	-0.120526
B3GNT2	B3GNT2_-_62423301.23-P1P2	GCAGCGGCAACAAGTGCCGG	0.491382	-0.396369	0.825506	-0.141366	-0.212041	-0.204738	0.0740204	-0.154766	0.245399	-0.0433292
C4orf32	C4orf32_-_113066643.23-P1P2	GCTGTCAGCGGCGGGTGCGG	-1.43931	-0.0412011	-0.978921	-0.174127	-0.732037	-0.0792852	-0.222923	-0.027377	-0.760379	-0.0787662
C4orf32	C4orf32_-_113067054.23-P1P2	GGTCGCCGGGAGCGGTTAGA	-1.89946	0.0479607	-0.870373	-0.0162037	-0.756286	-0.0801913	-0.0982891	-0.11487	-0.546472	-0.0701608
CAMLG	CAMLG_+_134074249.23-P1P2	GATGTTGGCCGCCGCTGCGA	-1.91713	-1.5307	-2.03475	-0.945526	0.0843722	-0.329111	-1.03963	-1.00788	-0.803275	-0.307482
CAMLG	CAMLG_+_134074282.23-P1P2	GGTCCACAGTCTGGGAGGGG	-1.79529	-1.59295	-1.35011	-0.223784	0.0461797	-0.279306	-0.821155	-0.519103	-0.242333	-0.85761
CDC7	CDC7_+_91966479.23-P1P2	GTAAGGGAGTACGACTTCTG	2.3045	2.38185	0.49169	1.30961	0.258954	0.389681	1.16956	1.95904	0.534413	1.98727
COG8	COG8_+_69373427.23-P1P2	GACCGCGGCGACTATCCCAT	-1.35873	-1.76103	-1.7267	-0.687486	-0.361336	0.663236	-0.7127	-0.132438	-0.105374	-0.646167
COG8	COG8_-_69373434.23-P1P2	GTGTGGCCGTGGCTACCGAT	-1.18761	-1.48461	-1.21502	-0.572524	-0.076712	0.33503	-0.563664	-0.165776	-0.113757	-0.468562
COPZ1	COPZ1_+_54719129.23-P1	GGGCTTCCTACTCTAAACCA	-0.257747	-1.64956	-0.815227	-0.305068	0.116286	-0.0157252	-0.558334	-1.46632	0.447193	-0.338443
COPZ1	COPZ1_-_54719176.23-P1	GCGGGGAGAGGGCATAGAGT	-0.433126	-1.36802	-0.853287	-0.0402256	0.195998	0.105007	-0.477254	-1.89795	0.532428	-0.201889
DAD1	DAD1_-_23057623.23-P1P2	GGGATCACCAAGTGGAGTAG	-2.35352	-0.182235	-1.63008	0.0404253	-0.782605	-0.0390888	-0.42395	-0.0432239	-2.45451	0.082659
DAD1	DAD1_-_23057953.23-P1P2	GTAACCGAACTGCAGCGCCC	-3.09866	-0.818637	-1.57382	-0.0130203	-0.920535	-0.0583722	-0.63291	-0.183996	-2.65891	0.126212
ETNK1	ETNK1_+_22778206.23-P1P2	GCGAGCGGCAGGAGAACGTC	3.66097	0.418076	0.310143	-0.88273	-0.016088	0.00105098	-0.0394288	-0.243786	0.216258	-0.101674
ETNK1	ETNK1_+_22778284.23-P1P2	GGCGGGCGCCGACAGACTGG	3.89619	0.594371	0.309441	-1.24327	0.292746	-0.41114	-0.00118597	-0.432117	0.349404	-0.0884704
ETNK1	ETNK1_+_22778498.23-P1P2	GCTGCAGGGTCACCTCCTGG	3.80871	0.339551	0.240283	-0.99618	-0.0314024	-0.247168	-0.0917422	-0.446107	0.00277484	-0.527662
FAR1	FAR1_+_13690226.23-P1P2	GGCGACCGGCTGCTGAAGAG	1.77894	1.17867	0.664841	-0.426657	-0.0424832	0.00107711	-0.025623	-0.115841	0.0838138	-0.0206861
FAR1	FAR1_-_13690282.23-P1P2	GGCGAGTGAAGAGAGCGCGA	1.7517	1.25569	0.846771	-0.644938	-0.0828032	0.0671651	0.0102205	-0.276896	-0.00738355	0.00271094
FNBP4	FNBP4_+_47788818.23-P1P2	GATGGGGAAGAAGTCCCGGG	1.86448	1.98851	0.0213782	-0.327127	0.199956	0.109792	0.0265698	-0.249085	-0.144109	-0.129194
FNBP4	FNBP4_+_47788821.23-P1P2	GGCGATGGGGAAGAAGTCCC	1.88918	2.10308	0.133859	-0.488919	0.291665	0.212638	0.140767	-0.251975	0.0521104	-0.0594226
GALE	GALE_+_24127194.23-P1P2	GCGGGAACCCGAGCAGGTTC	0.448706	-0.104155	1.51334	-0.144777	-0.0564161	-0.0342738	0.0814359	0.0353588	0.220112	-0.0824221
GALE	GALE_+_24127219.23-P1P2	GGTGCCTCTGCAGCAAGCGT	0.42991	-0.0682129	1.23054	-0.123769	-0.0482163	-0.0306911	0.139349	0.0981089	0.21678	-0.0222762
GIGYF2	GIGYF2_+_233562115.23-P1P2	GGCCGGGCAGGGGAGCGACA	-0.231995	0.0657803	0.582688	0.725184	-0.179791	0.0105914	0.562109	-0.149012	-0.855155	0.14557
GNE	GNE_+_36258410.23-P1P2	GCCCGAGCGCGGAAACCGAG	1.08347	0.28939	1.88974	0.0344652	0.745175	0.255801	0.515826	0.199487	0.313837	0.0899223
GNE	GNE_-_36258191.23-P1P2	GCGAGAGCCGGGTCCAGTGT	1.06103	0.328517	1.68358	0.0283883	0.593626	0.165992	0.121764	0.0571023	0.107915	-0.0190297
GPR146	GPR146_+_1095041.23-P2	GCAGCATGGCGGGACAGAGG	0.3155	0.24562	0.498028	-0.0750834	0.0565231	0.214206	0.0307803	-0.00717811	0.127353	0.252934
GPR146	GPR146_+_1095044.23-P2	GGAGCAGCATGGCGGGACAG	0.0429466	0.0363545	0.0816406	-0.0368902	-0.0272867	-0.00851646	0.00500454	0.0229445	0.0766131	0.199863
GRK6	GRK6_+_176853720.23-P1P2	GGCTCGCAGTGACCGCGCCG	-0.300236	0.381045	-0.105015	0.136452	-0.0847011	-0.0176154	0.00931319	-0.0298443	-0.146891	-0.0520084
GRK6	GRK6_-_176853915.23-P1P2	GGAAGGTGAGGCGGCCGGGT	-0.0825119	0.495958	-0.881183	1.06806	0.183873	0.20292	0.161318	-0.248606	-0.182981	-1.21156
HDAC7	HDAC7_-_48213211.23-P1P2	GTCGTCCTCCCCGGGAACAG	1.94947	1.52453	0.343442	0.38509	1.06265	0.23244	1.34321	0.322147	0.96432	2.2153
HDAC7	HDAC7_-_48213687.23-P1P2	GTGTGAGACGGCGAGAGGAA	1.84227	-1.03611	0.149855	-1.30228	0.887773	-0.682654	1.40779	-0.81003	0.843995	-0.086154
KAT7	KAT7_-_47866093.23-P1P2	GGGCACTAGGGATCGTCCGC	0.536578	-0.425789	0.376567	0.552131	0.0758527	-0.294729	-0.328211	-0.48441	-1.05629	-0.390474
KAT7	KAT7_-_47866099.23-P1P2	GAGGGATCGTCCGCAGGATT	0.57586	-0.480904	0.384802	0.548917	0.075543	-0.225256	-0.303816	-0.582938	-1.08868	-0.414369
NCSTN	NCSTN_-_160313162.23-P1P2	GACAGACAGGAGCCGAACGG	3.57061	-0.193573	3.05042	0.194783	1.62622	0.0605872	0.939015	-0.0709339	3.6677	-0.0649041
NCSTN	NCSTN_-_160313195.23-P1P2	GCAGAGAGGCAAGATGGCTA	4.14292	-0.317224	3.2939	0.198069	1.78237	0.06458	1.30496	-0.0737378	4.50579	-0.164977
NDST2	NDST2_+_75571332.23-P1P2	GAGCGTTCGCTCGGAGATGG	0.00121869	-0.384381	-0.32107	-0.222295	-0.220122	-0.0303185	-0.251579	-0.0793358	-0.140028	-0.162586
NDST2	NDST2_-_75570915.23-P1P2	GCCCCGCCGAGAGGAGACGG	-0.0328372	-0.145542	-0.248153	0.0085924	-0.176116	0.0596585	-0.246082	-0.267944	-0.013381	-0.258129
NDST2	NDST2_-_75570949.23-P1P2	GCGAAGAGCGCACCGGATGT	-0.0758013	-0.615398	-0.146521	-0.204445	-0.116635	-0.0820872	-0.0101802	-0.136265	0.0461136	-0.250124
P4HB	P4HB_-_79818351.23-P1P2	GAGAGCGCGGCGCAGCATGT	0.917422	-0.179447	0.970863	0.12141	0.620313	0.0366633	0.194832	-0.0278193	1.3762	0.0608192
P4HB	P4HB_-_79818363.23-P1P2	GAGCATGTCGGACACGGATC	1.15304	-0.235681	1.10016	0.110478	0.425827	0.0256016	-0.0349741	-0.0671231	0.460256	-0.0268457
PEX13	PEX13_+_61244924.23-P1P2	GGAATTCGGCGGGTCTCCCA	0.588077	0.46617	0.200645	-0.355469	0.0342092	-0.0756127	-0.00720763	0.0434522	0.167921	-0.0723756
PEX13	PEX13_-_61244861.23-P1P2	GACGCGGGCCTGGACAGTCA	1.06615	0.852612	0.499275	-0.960628	0.157388	-0.11491	0.0169901	-0.0657156	0.249933	-0.0157368
PEX16	PEX16_+_45939383.23-P1P2	GTGTCGTACGGTCCTTCTGT	-0.0723947	0.143424	0.663103	-0.886653	-0.0325849	-0.0167506	0.0165635	-0.060301	-0.0641492	0.0187794
PEX16	PEX16_+_45939395.23-P1P2	GGGCGCCGCAGCCTGTCGTA	-0.0620893	0.134124	0.533751	-0.763743	-0.0045592	-0.0330984	0.00304605	-0.0595884	-0.126669	0.0971982
PEX19	PEX19_+_160254871.23-P1P2	GTGTAGTGTCGGGGCCGAAG	1.36672	1.2778	1.06988	-0.772899	0.197737	-0.234439	-0.0105481	-0.219545	0.269279	0.0305635
PEX19	PEX19_+_160254880.23-P1P2	GGAGGAAGGCTGTAGTGTCG	1.31602	1.11636	0.885092	-0.78218	0.109702	-0.128488	-0.00801113	-0.183939	0.234941	-0.00174569
PEX6	PEX6_-_42946857.23-P1P2	GGGGGTGTCTCGGTCGGAAA	0.228713	0.230179	0.615775	-0.714865	0.0627935	-0.0642733	-0.0145517	0.0685044	0.101492	-0.0966082
PEX6	PEX6_-_42946912.23-P1P2	GGACAGGACACCAACGAGGA	0.836335	0.46103	0.757986	-1.0143	0.137967	-0.0839326	0.0156492	-0.129849	0.145726	0.0419607
PEX7	PEX7_+_137143747.23-P1P2	GCGCGGAAGCCGTTCCGAGT	-0.0043935	-0.0155491	0.683355	-0.818973	-0.0500134	-0.0579442	-0.0666664	-0.110256	0.140692	0.0918133
PEX7	PEX7_-_137143755.23-P1P2	GCGCCAGTGTGCCTCCGACT	0.00387515	0.071451	0.668846	-0.711306	-0.0233454	0.0238003	-0.0163719	-0.0566877	0.0986363	0.0171601
POU2AF1	POU2AF1_+_111249937.23-P1P2	GATTAAAGAAGCCAAACTGT	-0.703024	0.276968	-0.573168	0.996365	-0.0424643	-0.00630823	0.00964509	0.0315684	-1.68498	0.122254
POU2AF1	POU2AF1_-_111249969.23-P1P2	GGCTTCTTTAATGTGAGACC	-1.41006	0.733294	-1.25517	1.55168	-0.629988	0.263083	-0.0240146	0.00537442	-2.57859	0.0840021
PRKCD	PRKCD_+_53195267.23-P1P2	GGGGGTCGCTCGGGAGATGT	-0.530065	0.0120861	-0.532338	0.642424	-0.245697	0.123815	0.0164731	-0.0169636	0.1253	0.0185635
PRKCD	PRKCD_-_53195638.23-P1P2	GGTGTCCCTCCGCTAGACAG	-0.333833	0.174227	-0.536175	0.66079	-0.176625	0.107842	0.0741466	0.0246908	0.0903928	0.0429523
PRKD2	PRKD2_-_47220163.23-P1	GACCCGACCGGCCAGGGGAT	-1.26538	0.848083	-1.34772	1.02698	-0.218878	0.255081	-0.103171	-0.00782417	0.135526	0.0964216
PRKD2	PRKD2_-_47220374.23-P1	GCGGCCCAGGAGGAAGTGTC	-1.1096	0.285584	-1.35333	1.28991	-0.57808	0.28444	-0.0834766	0.0618767	0.11754	0.158461
PSEN1	PSEN1_-_73603197.23-P1P2	GCCTGGGACAGGCAGCTCCG	1.30046	2.00862	3.84048	0.548477	1.54895	0.0931475	0.295058	0.959399	2.29705	0.0856083
PSEN1	PSEN1_-_73603461.23-P1P2	GCCGTGTGGGAAACCAGGAG	0.803444	-0.370503	2.4132	0.148737	0.727553	0.0889912	-0.0447138	-0.643587	1.7165	-0.246771
PSENEN	PSENEN_-_36236582.23-P1P2	GGTAGCTAAGGCACCCCAGC	3.2953	0.0945218	3.11843	0.172979	1.0527	0.090476	0.203225	0.0956733	3.68186	-0.000482676
PSENEN	PSENEN_-_36236585.23-P1P2	GGCTAAGGCACCCCAGCCGG	3.88678	0.144756	3.5891	0.165661	1.50291	0.195903	0.666053	0.0404886	4.41459	-0.150102
PSMC1	PSMC1_+_90722966.23-P1P2	GATCGCACCGCGACGACCAG	-0.332351	-1.30621	0.158697	-0.0703517	-0.012861	-0.00913565	0.0190765	-0.0217049	0.12358	-0.451399
PSMC1	PSMC1_-_90722972.23-P1P2	GACTAAGGGTTTCTTTCCGC	-0.594325	-3.24949	0.22115	0.032647	-0.0600364	0.0362865	-0.0467061	-0.112219	-0.0101442	-0.524424
PSMC3	PSMC3_+_47447767.23-P1P2	GGGAGAAGATGGCGACCGTG	-0.711094	-2.47431	0.162089	0.1658	-0.0788732	0.0612141	0.0492567	0.0827143	-0.465679	-0.298244
PSMC3	PSMC3_-_47447817.23-P1P2	GTCACTGGACTCTCAATATT	-0.609262	-1.97214	0.150497	0.184551	0.0496611	0.0626975	-0.0655708	0.123899	-0.702788	-0.350623
PSMC6	PSMC6_+_53173905.23-P1P2	GCGTCTCTCATAGGGGATGC	-0.000173629	-0.182846	0.367156	0.0865466	-0.0102095	0.0747714	0.0970201	0.273483	-0.324313	-0.439252
PSMC6	PSMC6_-_53174322.23-P1P2	GCCAGGTTAGGGTGCAAGAA	-0.0421912	0.0166065	0.286021	0.1159	0.0602135	0.0905631	0.181863	0.198614	-0.518122	-0.347054
PSMD3	PSMD3_+_38137558.23-P1P2	GAGTGGGAGCAGGTATCTGG	-0.0253452	-0.27473	0.180296	0.0524204	0.00238072	0.0960396	-0.0357469	-0.0264672	-0.108515	-0.305144
PSMD3	PSMD3_+_38137581.23-P1P2	GCCTGGAGTCGGGAGTGTCG	-0.0386944	-0.0444321	0.146323	0.0849439	-0.032064	0.145588	0.0300439	-0.0396942	-0.102359	-0.145307
RARA	RARA_+_38474580.23-P1	GCGGGAGAGGAGCCGTCCAG	0.830513	2.94708	0.592281	0.324782	0.153995	1.24852	0.0910279	-0.876475	0.745891	4.06493
RARA	RARA_+_38474766.23-P1	GCTCCCGCAGCACCAATCTG	0.688164	2.27124	0.497888	0.202079	0.0301354	0.414617	0.0501434	-0.744362	0.743755	3.4498
SDC1	SDC1_+_20424790.23-P1P2	GAGCCGAGCGGAGAGGAATC	0.0932089	-0.837434	1.62182	-0.522583	-0.0315208	-0.0661343	-0.327792	0.0604681	0.226198	0.124579
SDC1	SDC1_-_20424753.23-P1P2	GGCGCCGCTGTCCCAGGCGA	0.0076535	-0.697904	1.41987	-0.676001	-0.0547254	-0.0524708	-0.443219	-0.0731438	-0.034436	0.0604109
SEC61A1	SEC61A1_+_127771256.23-P1	GGTGCTAGCCCGGCGGCAAG	1.20915	-2.5101	0.644545	-1.402	0.154468	-0.074881	0.145347	-2.34272	2.67122	-1.08769
SEC61A1	SEC61A1_+_127771263.23-P1	GCACGTCAGTGCTAGCCCGG	1.12548	-2.63435	0.57181	-1.44059	0.141601	-0.12755	0.117308	-3.01445	2.85791	-1.60556
SLC19A2	SLC19A2_+_169455154.23-P1P2	GGTCTGTAGGGTAAAGCTGG	-0.000600651	-0.0527559	-0.857391	0.145577	-0.0643863	0.0406929	0.00152871	0.0516676	-0.0337188	-0.101973
SLC19A2	SLC19A2_+_169455167.23-P1P2	GCGACCCTAGAGGCGTCTGT	0.0637175	-0.0418739	-0.845792	0.172998	-0.072378	0.0944943	0.0594774	-0.0751248	-0.0937934	0.0678817
SOCS3	SOCS3_-_76356125.23-P1P2	GGCTGCGTGCGGGGCCGAAG	1.05061	1.0822	0.765174	-0.372003	0.109133	-0.538159	0.0829206	-0.186803	0.335079	0.0238199
SOCS3	SOCS3_-_76356134.23-P1P2	GGGGGCCGAAGCGGCAGCAG	1.74925	0.211988	0.429267	0.704758	0.320628	-0.11072	0.028005	-0.0445365	-0.207567	0.111092
SPTLC2	SPTLC2_-_78082889.23-P1P2	GGCCATTCGCCCGCACCGTG	-0.436244	0.21214	-1.02221	0.108841	-0.112054	1.26422	-0.530129	-0.146368	0.140195	-0.12885
SPTLC2	SPTLC2_-_78082962.23-P1P2	GGCAAGGCAGGCTCTGTAGG	-0.517115	0.169807	-1.32439	0.0879428	-0.229109	1.37931	-0.463002	-0.230721	0.120096	-0.198727
SRP19	SRP19_+_112197005.23-P1P2	GCAGAAACCCGGGAGGAACC	-0.539914	-1.69019	-1.46771	-1.90649	-0.322971	-0.286124	0.0379044	-0.488398	0.0888992	-0.0648655
SRP19	SRP19_+_112197015.23-P1P2	GAGAAACCCGGCAGAAACCC	-0.414059	-2.79276	-1.78761	-2.09952	-0.469023	-0.351711	-0.138629	-0.679965	-0.141266	-0.00162017
SUCLA2	SUCLA2_+_48575401.23-P1P2	GACGGGGTCCGACTCAGAAA	-0.246136	0.439685	-0.417412	0.0716557	-0.319054	0.154312	-0.0223511	0.0725177	-0.206816	0.0675705
SUCLA2	SUCLA2_-_48575397.23-P1P2	GAGCCTGCCGTAGAACATGG	-0.435189	0.519748	-0.370759	0.0428488	-0.245747	0.212427	-0.114406	-0.0391678	-0.361653	0.153812
TM2D1	TM2D1_+_62190743.23-P1P2	GTCTGCTCCGGAGGCCGTGA	-0.78661	0.774257	-0.705222	0.627156	-0.124539	0.0147566	-0.0641227	-0.0612554	-0.498272	0.113698
TM2D1	TM2D1_-_62190776.23-P1P2	GCCGGAGCAGACGGACCAGA	-0.775115	0.804458	-0.677778	0.603203	-0.0740957	0.0144835	-0.0172239	-0.132088	-0.608791	0.0582532
VPS16	VPS16_+_2821446.23-P1P2	GAAAGGCAGAGTCCCCGAGT	2.93319	0.515197	0.353682	-0.447405	0.0396295	-0.147485	0.336175	-0.010931	0.084037	-0.358544
VPS16	VPS16_-_2821435.23-P1P2	GCCAGCCATGGACTGCTACA	3.15236	0.562935	0.608701	-0.64805	0.294152	-0.0616343	0.252558	-0.100032	0.314271	-0.322027
non-targeting	non-targeting_10010	GTCCACCCTTATCTAGGCTA	0.0207734	0.0195303	0.0294498	0.0191133	-0.0132004	0.0512601	0.0543913	0.00227596	0	0.0105061
non-targeting	non-targeting_10016	GGACTAAGCGCAAGCACCTA	0	0.0147216	0.000563387	0.00128469	0	-0.0238963	-0.00397694	-0.0240656	0.00658964	0
non-targeting	non-targeting_00091	GTAGACGTGCAAAAGCCGCA	-0.00684763	-0.0139875	0	0	-0.0197211	-0.0449121	0	0	0.0279933	-0.00786491
non-targeting	non-targeting_00097	GCGACATCGGTTACATGTGG	-0.0477928	0.0102761	0.00282844	0.00224754	0.00151174	-0.0107973	0.0334306	0.000202495	-0.0152695	-0.0428367
non-targeting	non-targeting_00194	GTGCCAGCTTGTGGTGTCGT	0.00721508	0	-0.0122592	-0.0295739	-0.0265131	0	0.0510619	0.0444612	-0.0196406	-0.0203994
non-targeting	non-targeting_00236	GTAGCCTTAGGTAGAGGGGG	0.0625939	0.336482	-0.177157	-0.453323	0.105389	0.127531	-0.062052	-0.183263	0.113469	0.268695
non-targeting	non-targeting_00239	GTACCACCCAAACGATAACG	-0.184534	0.0203167	0.0647289	-0.0573124	0.0350927	-0.0557795	-0.0158856	-0.107998	-0.0348723	0.0680634
non-targeting	non-targeting_00242	GAGACGAGGACATGTGTAGC	0.0225826	-0.0510042	-0.00996469	-0.0659332	-0.068011	-0.0532245	-0.14407	0.15039	-0.143419	-0.167208
non-targeting	non-targeting_00243	GACCCGAGACTGCTTCCCGG	-0.142335	-0.0158417	0.172262	0.243829	-0.0435478	0.113314	-0.157259	-0.158838	0.0821657	0.0733263
non-targeting	non-targeting_00244	GACTCACGTAGCAGTGGAAA	-0.0812965	-0.0574335	0.184842	0.0434867	0.0327221	0.116976	0.0179329	0.198914	-0.041291	0.147491
non-targeting	non-targeting_00247	GCAGGCCAGAGGCCCCGTGC	-0.0557302	-0.152647	-0.000940688	-0.247434	0.0603953	0.220874	0.0334642	-0.0270458	0.184583	-0.825555
non-targeting	non-targeting_00248	GAGTCTGGGGAGGACATTGT	0.0195488	-0.0392079	-0.0495574	0.0381234	-0.113311	-0.0310467	0.0476503	0.0907411	-0.00309991	0.170254
non-targeting	non-targeting_00249	GCAGGCCCGTTTGCTTACGA	0.0223644	0.0411016	-0.0356383	-0.0216627	0.0597175	0.0202103	-0.075186	-0.0177481	0.109127	-0.0201327
