## Supplemental Table 4 for "CRISPR-based screens uncover determinants of immunotherapy response in Multiple Myeloma"

### Sheet: Sheet1-CRISPRi_Validation_MM
v Genes / Screens >	JTC42_BCMA	JTC42_CD38	JTC64_BCMA	JTC64_CD38	RPC311_BCMA	RPC311_CD38	RPC313_BCMA	RPC313_CD38	JTC67_BCMA	JTC67_CD38
PSENEN	3.59104	0.119639	3.35377	0.16932	1.2778	0.143189	0.434639	0.0680809	4.04822	-0.0752924
NCSTN	3.85676	-0.255399	3.17216	0.196426	1.70429	0.0625836	1.12199	-0.0723358	4.08674	-0.114941
PSEN1	1.05195	0.81906	3.12684	0.348607	1.13825	0.0910693	0.125172	0.157906	2.00677	-0.0805813
GNE	1.07225	0.308954	1.78666	0.0314267	0.669401	0.210897	0.318795	0.128295	0.210876	0.0354463
SDC1	0.0504312	-0.767669	1.52084	-0.599292	-0.0431231	-0.0593025	-0.385506	-0.00633787	0.0958811	0.092495
APH1A	3.14179	-0.0207371	1.5124	0.106605	1.62279	-0.0905495	0.23625	-0.178316	2.10204	-0.0499185
GALE	0.439308	-0.0861841	1.37194	-0.134273	-0.0523162	-0.0324824	0.110392	0.0667339	0.218446	-0.0523492
P4HB	1.03523	-0.207564	1.03551	0.115944	0.52307	0.0311325	0.0799288	-0.0474712	0.91823	0.0169867
PEX19	1.34137	1.19708	0.977488	-0.777539	0.15372	-0.181464	-0.00927961	-0.201742	0.25211	0.0144089
B3GNT2	0.448115	-0.409753	0.767527	-0.121735	-0.198836	-0.197664	0.111941	-0.166463	0.263962	-0.0819277
FAR1	1.76532	1.21718	0.755806	-0.535797	-0.0626432	0.0341211	-0.00770121	-0.196368	0.0382151	-0.0089876
PEX6	0.532524	0.345605	0.686881	-0.864581	0.10038	-0.074103	0.000548788	-0.0306725	0.123609	-0.0273237
PEX7	-0.000259176	0.0279509	0.676101	-0.76514	-0.0366794	-0.017072	-0.0415191	-0.0834717	0.119664	0.0544867
SEC61A1	1.16732	-2.57223	0.608177	-1.42129	0.148034	-0.101216	0.131327	-2.67859	2.76457	-1.34663
PEX16	-0.067242	0.138774	0.598427	-0.825198	-0.018572	-0.0249245	0.00980476	-0.0599447	-0.0954093	0.0579888
SOCS3	1.39993	0.647094	0.59722	0.166377	0.21488	-0.32444	0.0554628	-0.11567	0.0637558	0.0674559
GIGYF2	-0.231995	0.0657803	0.582688	0.725184	-0.179791	0.0105914	0.562109	-0.149012	-0.855155	0.14557
RARA	0.759338	2.60916	0.545085	0.26343	0.0920654	0.831569	0.0705856	-0.810418	0.744823	3.75737
CDC7	2.3045	2.38185	0.49169	1.30961	0.258954	0.389681	1.16956	1.95904	0.534413	1.98727
VPS16	3.04277	0.539066	0.481191	-0.547727	0.166891	-0.104559	0.294366	-0.0554813	0.199154	-0.340286
ABCD3	0.176814	0.214773	0.402025	-0.365781	0.00787287	0.00206574	-0.00458976	-0.0385286	0.0573712	-0.000796749
KAT7	0.556219	-0.453346	0.380684	0.550524	0.0756979	-0.259992	-0.316013	-0.533674	-1.07249	-0.402422
PEX13	0.827114	0.659391	0.34996	-0.658048	0.0957988	-0.0952612	0.00489123	-0.0111317	0.208927	-0.0440562
PSMC6	-0.0211824	-0.0831198	0.326589	0.101223	0.025002	0.0826672	0.139442	0.236049	-0.421217	-0.393153
GPR146	0.179224	0.140987	0.289834	-0.0559868	0.0146182	0.102845	0.0178924	0.00788321	0.101983	0.226398
ETNK1	3.78862	0.450666	0.286622	-1.04073	0.0817518	-0.219086	-0.044119	-0.374004	0.189479	-0.239269
HDAC7	1.89587	0.24421	0.246648	-0.458597	0.975213	-0.225107	1.3755	-0.243942	0.904157	1.06457
PSMC1	-0.463338	-2.27785	0.189924	-0.0188524	-0.0364487	0.0135754	-0.0138148	-0.0669619	0.0567177	-0.487912
PSMD3	-0.0320198	-0.159581	0.16331	0.0686822	-0.0148417	0.120814	-0.00285147	-0.0330807	-0.105437	-0.225225
PSMC3	-0.660178	-2.22322	0.156293	0.175175	-0.0146061	0.0619558	-0.00815706	0.103307	-0.584234	-0.324434
FNBP4	1.87683	2.0458	0.0776184	-0.408023	0.24581	0.161215	0.0836683	-0.25053	-0.0459995	-0.0943084
non-targeting-10010	0.0207734	0.0195303	0.0294498	0.0191133	-0.0132004	0.0512601	0.0543913	0.00227596	0	0.0105061
non-targeting	-0.0349301	0.00709589	0.0126494	-0.0497775	0.00215671	0.0366496	-0.0246284	-0.000925788	0.0236133	-0.0323788
non-targeting-10016	0	0.0147216	0.000563387	0.00128469	0	-0.0238963	-0.00397694	-0.0240656	0.00658964	0
NDST2	-0.0358066	-0.381774	-0.238581	-0.139382	-0.170958	-0.0175824	-0.169281	-0.161182	-0.035765	-0.223613
SUCLA2	-0.340663	0.479716	-0.394085	0.0572522	-0.282401	0.18337	-0.0683785	0.0166749	-0.284234	0.110691
GRK6	-0.191374	0.438502	-0.493099	0.602254	0.0495862	0.0926521	0.0853154	-0.139225	-0.164936	-0.631783
PRKCD	-0.431949	0.0931565	-0.534257	0.651607	-0.211161	0.115828	0.0453099	0.00386359	0.107846	0.0307579
TM2D1	-0.780862	0.789357	-0.6915	0.615179	-0.0993174	0.01462	-0.0406733	-0.0966719	-0.553532	0.0859755
COPZ1	-0.345437	-1.50879	-0.834257	-0.172647	0.156142	0.0446407	-0.517794	-1.68213	0.48981	-0.270166
SLC19A2	0.0315584	-0.0473149	-0.851591	0.159287	-0.0683822	0.0675936	0.0305031	-0.0117286	-0.0637561	-0.0170457
POU2AF1	-1.05654	0.505131	-0.914171	1.27402	-0.336226	0.128387	-0.00718475	0.0184714	-2.13179	0.103128
C4orf32	-1.66939	0.00337977	-0.924647	-0.0951653	-0.744161	-0.0797382	-0.160606	-0.0711236	-0.653425	-0.0744635
SPTLC2	-0.476679	0.190974	-1.1733	0.0983917	-0.170581	1.32176	-0.496565	-0.188545	0.130145	-0.163789
PRKD2	-1.18749	0.566834	-1.35052	1.15845	-0.398479	0.26976	-0.0933238	0.0270263	0.126533	0.127441
COG8	-1.27317	-1.62282	-1.47086	-0.630005	-0.219024	0.499133	-0.638182	-0.149107	-0.109565	-0.557364
DAD1	-2.72609	-0.500436	-1.60195	0.0137025	-0.85157	-0.0487305	-0.52843	-0.11361	-2.55671	0.104435
SRP19	-0.476987	-2.24147	-1.62766	-2.003	-0.395997	-0.318918	-0.0503624	-0.584182	-0.0261833	-0.0332428
CAMLG	-1.85621	-1.56183	-1.69243	-0.584655	0.065276	-0.304209	-0.930391	-0.76349	-0.522804	-0.582546

### Sheet: Sheet2-CRISPRi_Positive Hits
v Genes / Screens >	JTC42_BCMA	JTC64_BCMA	RPC311_BCMA	RPC313_BCMA	JTC67_BCMA	Avg BCMA Phenotype	Ranking
NCSTN	3.85676	3.17216	1.70429	1.12199	4.08674	2.78839	1
PSENEN	3.59104	3.35377	1.2778	0.434639	4.04822	2.54109	2
APH1A	3.14179	1.5124	1.62279	0.23625	2.10204	1.72305	3
PSEN1	1.05195	3.12684	1.13825	0.125172	2.00677	1.4898	4
HDAC7	1.89587	0.246648	0.975213	1.3755	0.904157	1.07948	5
SEC61A1	1.16732	0.608177	0.148034	0.131327	2.76457	0.963884	6
CDC7	2.3045	0.49169	0.258954	1.16956	0.534413	0.951824	7
ETNK1	3.78862	0.286622	0.0817518	-0.044119	0.189479	0.860471	8
VPS16	3.04277	0.481191	0.166891	0.294366	0.199154	0.836875	9
GNE	1.07225	1.78666	0.669401	0.318795	0.210876	0.811596	10
P4HB	1.03523	1.03551	0.52307	0.0799288	0.91823	0.718393	11
PEX19	1.34137	0.977488	0.15372	-0.00927961	0.25211	0.543082	12
FAR1	1.76532	0.755806	-0.0626432	-0.00770121	0.0382151	0.497799	13
SOCS3	1.39993	0.59722	0.21488	0.0554628	0.0637558	0.466249	14
FNBP4	1.87683	0.0776184	0.24581	0.0836683	-0.0459995	0.447586	15
RARA	0.759338	0.545085	0.0920654	0.0705856	0.744823	0.442379	16
GALE	0.439308	1.37194	-0.0523162	0.110392	0.218446	0.417554	17
PEX13	0.827114	0.34996	0.0957988	0.00489123	0.208927	0.297338	18
PEX6	0.532524	0.686881	0.10038	0.000548788	0.123609	0.288789	19
B3GNT2	0.448115	0.767527	-0.198836	0.111941	0.263962	0.278542	20
SDC1	0.0504312	1.52084	-0.0431231	-0.385506	0.0958811	0.247705	21
PEX7	-0.000259176	0.676101	-0.0366794	-0.0415191	0.119664	0.143461	22
ABCD3	0.176814	0.402025	0.00787287	-0.00458976	0.0573712	0.127899	23
GPR146	0.179224	0.289834	0.0146182	0.0178924	0.101983	0.12071	24
PEX16	-0.067242	0.598427	-0.018572	0.00980476	-0.0954093	0.0854017	25
PSMC6	-0.0211824	0.326589	0.025002	0.139442	-0.421217	0.00972645	27
PSMD3	-0.0320198	0.16331	-0.0148417	-0.00285147	-0.105437	0.00163193	28

### Sheet: Sheet3-CRISPRi_Negative Hits
v Genes / Screens >	JTC42_BCMA	JTC64_BCMA	RPC311_BCMA	RPC313_BCMA	JTC67_BCMA	Avg BCMA Phenotype	Ranking
DAD1	-2.72609	-1.60195	-0.85157	-0.52843	-2.55671	-1.65295	1
CAMLG	-1.85621	-1.69243	0.065276	-0.930391	-0.522804	-0.987311	2
POU2AF1	-1.05654	-0.914171	-0.336226	-0.00718475	-2.13179	-0.889182	3
C4orf32	-1.66939	-0.924647	-0.744161	-0.160606	-0.653425	-0.830445	4
COG8	-1.27317	-1.47086	-0.219024	-0.638182	-0.109565	-0.74216	5
PRKD2	-1.18749	-1.35052	-0.398479	-0.0933238	0.126533	-0.580658	6
SRP19	-0.476987	-1.62766	-0.395997	-0.0503624	-0.0261833	-0.515438	7
SPTLC2	-0.476679	-1.1733	-0.170581	-0.496565	0.130145	-0.437396	8
TM2D1	-0.780862	-0.6915	-0.0993174	-0.0406733	-0.553532	-0.433177	9
SUCLA2	-0.340663	-0.394085	-0.282401	-0.0683785	-0.284234	-0.273952	10
PSMC3	-0.660178	0.156293	-0.0146061	-0.00815706	-0.584234	-0.222176	11
COPZ1	-0.345437	-0.834257	0.156142	-0.517794	0.48981	-0.210307	12
PRKCD	-0.431949	-0.534257	-0.211161	0.0453099	0.107846	-0.204842	13
SLC19A2	0.0315584	-0.851591	-0.0683822	0.0305031	-0.0637561	-0.184334	14
GRK6	-0.191374	-0.493099	0.0495862	0.0853154	-0.164936	-0.142902	15
NDST2	-0.0358066	-0.238581	-0.170958	-0.169281	-0.035765	-0.130078	16
KAT7	0.556219	0.380684	0.0756979	-0.316013	-1.07249	-0.0751795	17
PSMC1	-0.463338	0.189924	-0.0364487	-0.0138148	0.0567177	-0.0533921	18
GIGYF2	-0.231995	0.582688	-0.179791	0.562109	-0.855155	-0.0244288	19
