## Supplemental Table 5 for "CRISPR-based screens uncover determinants of immunotherapy response in Multiple Myeloma"

### Sheet: Sheet1
Patient	Sex	Age	Disease status at sample collection	FISH at sample collection
Patient 1	Male	51yr	Progressive disease	positive for tetraploidy, positive for CCN1/IGH gene fusion, positive for loss of 16q23
Patient 2	Male	67yr	stable disease by criteria but early relapse by marrow	not done
Patient 3	Male	72yr	Progressive disease	positive for: gain of 1q21, gain of 11
Patient 4	Female	62yr	Relapsed and Refractory Multiple Myeloma	Positive for 3 copies of 1p32.3 and 4-6 copies of 1q21; positive for 3-4 copies of 4p16; positive for 3-4 copies of 11q13; positive for 3-4 copies of 17
